# Performance Characteristics of Zeno Trap Scanning DIA for Sensitive and Quantitative Proteomics at High Throughput

**DOI:** 10.1101/2025.05.06.652368

**Authors:** Ludwig R. Sinn, Ziyue Wang, Claudia P. Alvarez, Anjali Chelur, Ihor Batruch, Patrick Pribil, Daniela Ludwig, Stephen Tate, Jose Castro-Perez, Christoph B. Messner, Vadim Demichev, Markus Ralser

## Abstract

Proteomic experiments, particularly those addressing dynamic proteome properties, time series, or genetic diversity, require the analysis of large sample numbers. Despite significant advancements in proteomic technologies in recent years, further improvements are needed to accelerate measurement and enhance proteome coverage and quantitative performance. Previously, we demonstrated that incorporating a scanning MS2 dimension into data-independent acquisition methods (Scanning SWATH, or more generally scanning DIA) but also ion trapping, improves analytical depth and quantitative performance, especially in proteomic methods using fast chromatography. Here, we evaluate the scanning DIA approach combined with ion trapping via the Zeno trap in a method termed ZT Scan DIA, using a prototype Zeno trap Q-TOF instrument (SCIEX). Applying this method to established proteome standards across various analytical setups, enabling intermediate to high sample throughput, we observed a 30–40% increase in identified precursors. This enhancement extended to overall protein identification and precise quantification. Furthermore, ZT Scan DIA effectively eliminated quantitative bias, as demonstrated by its ability to deconvolute proteomes in multi-species mixtures. We propose that ZT Scan DIA can be used for a broad range of applications in proteomics, particularly in studies requiring high quantitative precision with low sample input and high-throughput workflows.

**Significance Statement:** The advent of faster DIA proteomics methods paved the way for investigating increasingly large sample series, including patient cohorts and strain collections containing thousands of samples. Yet, recent improvements in DIA methods still entailed compromises between analytical sensitivity and selectivity. The presented combination of a scanning quadrupole with fast ion trapping in a Zeno Trap, coined ZT Scan DIA increases quantitative precision and accuracy in fast proteomics experiments. These features of ZT Scan DIA may benefit applications that deal with low input samples and high-throughput proteomic workflows in biomedical cohort studies and systems biology.
