## Supplementary material for "Performance Characteristics of Zeno Trap Scanning DIA for Sensitive and Quantitative Proteomics at High Throughput": Tables 7&8 - Collision Energy Settings

### Sheet: Tab. 7 Capillary Flow - 60vw - 
m/z window start	m/z window end	DP [V]	CID [V]
399.5	409.5	80	19
408.5	418.5	80	19
417.5	427.5	80	20
426.5	436.5	80	20
435.5	445.5	80	20
444.5	454.5	80	21
453.5	463.5	80	21
462.5	472.5	80	22
471.5	481.5	80	22
480.5	489.5	80	23
488.5	497.5	80	23
496.5	505.5	80	23
504.5	513.5	80	24
512.5	521.5	80	24
520.5	529.5	80	25
528.5	537.5	80	25
536.5	545.5	80	25
544.5	553.5	80	26
552.5	561.5	80	26
560.5	569.5	80	27
568.5	577.5	80	27
576.5	585.5	80	27
584.5	593.5	80	28
592.5	601.5	80	28
600.5	609.5	80	29
608.5	617.5	80	29
616.5	625.5	80	29
624.5	633.5	80	30
632.5	641.5	80	30
640.5	649.5	80	30
648.5	657.5	80	31
656.5	665.5	80	31
664.5	673.5	80	32
672.5	681.5	80	32
680.5	689.5	80	32
688.5	697.5	80	33
696.5	705.5	80	33
704.5	713.5	80	34
712.5	721.5	80	34
720.5	729.5	80	34
728.5	737.5	80	35
736.5	745.5	80	35
744.5	753.5	80	36
752.5	761.5	80	36
760.5	769.5	80	36
768.5	777.5	80	37
776.5	785.5	80	37
784.5	793.5	80	38
792.5	801.5	80	38
800.5	810.5	80	38
809.5	819.5	80	39
818.5	828.5	80	39
827.5	837.5	80	40
836.5	846.5	80	40
845.5	855.5	80	41
854.5	864.5	80	41
863.5	873.5	80	41
872.5	882.5	80	42
881.5	891.5	80	42
890.5	900.5	80	43

### Sheet: Tab. 8 Analytical Flow - 80vw -
m/z window start	m/z window end	DP [V]	CID [V]
399.5	406.6	80	25
405.6	413.2	80	25
412.2	419.8	80	26
418.8	425.8	80	26
424.8	431.9	80	26
430.9	438.5	80	27
437.5	444	80	27
443	450	80	27
449	455.5	80	28
454.5	461	80	28
460	466.5	80	28
465.5	472	80	28
471	477.5	80	29
476.5	483	80	29
482	488	80	29
487	493.5	80	29
492.5	499	80	30
498	504.5	80	30
503.5	509.4	80	30
508.4	514.9	80	30
513.9	520.4	80	31
519.4	525.4	80	31
524.4	530.9	80	31
529.9	536.4	80	32
535.4	541.9	80	32
540.9	547.3	80	32
546.3	552.3	80	32
551.3	557.8	80	33
556.8	563.3	80	33
562.3	568.2	80	33
567.2	573.7	80	33
572.7	579.2	80	34
578.2	584.2	80	34
583.2	589.7	80	34
588.7	594.6	80	34
593.6	600.1	80	35
599.1	605.1	80	35
604.1	610.6	80	35
609.6	616.1	80	36
615.1	621	80	36
620	626.5	80	36
625.5	631.5	80	36
630.5	637	80	37
636	642.5	80	37
641.5	648	80	37
647	653.5	80	37
652.5	659	80	38
658	665	80	38
664	670.5	80	38
669.5	676.6	80	39
675.6	682.1	80	39
681.1	688.1	80	39
687.1	694.2	80	39
693.2	700.2	80	40
699.2	706.8	80	40
705.8	712.9	80	40
711.9	719.5	80	41
718.5	725.5	80	41
724.5	732.1	80	41
731.1	738.7	80	42
737.7	745.3	80	42
744.3	751.9	80	42
750.9	759.1	80	43
758.1	765.7	80	43
764.7	772.8	80	43
771.8	780	80	44
779	787.1	80	44
786.1	794.8	80	44
793.8	802	80	45
801	809.7	80	45
808.7	817.9	80	46
816.9	825.6	80	46
824.6	833.9	80	46
832.9	842.1	80	47
841.1	850.9	80	47
849.9	859.7	80	48
858.7	869.1	80	48
868.1	879	80	49
878	889.4	80	49
888.4	899.9	80	50
